# A pro-apoptotic selection strategy enables CRISPR screening in mosquitoes and identifies Lachesin as a chikungunya virus entry factor

**DOI:** 10.64898/2026.07.31.742019

**Authors:** Anja C. M. de Bruin, Enzo Mameli, Lathika Valliyott, Yanhui Hu, Raghuvir Viswanatha, Jesse S. Plung, Wanyu Li, Jonathan Abraham, Andres Merits, Nicholas Ariotti, Norbert Perrimon, Gisa Gerold

**Affiliations:** Institute of Virology, Medical University of Innsbruck, Innsbruck, Austria; Department of Genetics, Blavatnik Institute, Harvard Medical School, Boston, MA, USA; Institute for Molecular Bioscience, The University of Queensland, St Lucia, Queensland, Australia; Department of Microbiology, Blavatnik Institute, Harvard Medical School, Boston, MA, USA; Howard Hughes Medical Institute, Boston, MA, USA; Institute of Bioengineering, University of Tartu, Tartu, Estonia

## Abstract

Chikungunya virus (CHIKV) is a re-emerging mosquito-borne alphavirus that is transmitted primarily by *Aedes aegypti* and *Aedes albopictus* mosquitoes. CHIKV infection can result in debilitating arthritis-like symptoms in humans. While determinants of CHIKV host cell entry into mammalian cells are known, their equivalents in mosquito cells remain largely elusive. To identify CHIKV entry factors, we performed a membrane-focused genome-scale CRISPR loss-of-function screen in *Aedes albopictus* mosquito cells. To enable selection of refractory cells, we engineered CHIKV to express the pro-apoptotic *Drosophila* Reaper protein. CHIKV-Reaper induced robust cell death in mosquito cells with only modest viral fitness loss. Using this selection strategy together with an *Aedes albopictus* C6/36-based CRISPR screening platform, we identified glycosylphosphatidylinositol (GPI)-anchored cell surface proteins and multiple enzymes involved in the GPI-anchor biosynthesis pathway as proviral candidates. Ectopic expression of the GPI-anchored cell-adhesion protein Lachesin rendered refractory mammalian cells susceptible to CHIKV and the related arthritogenic alphaviruses Semliki Forest virus and Ross River virus. In contrast, Lachesin-expressing cells remained refractory to the encephalitic alphavirus Venezuelan equine encephalitis virus. We demonstrate that Lachesin is essential for CHIKV infection in both *Aedes aegypti* and Aedes albopictus cells, as confirmed by gene silencing. Here, we identify Lachesin as a critical candidate entry receptor for CHIKV and establish pro-apoptotic arboviruses as a powerful and versatile strategy for functional CRISPR screening in mosquito cells.
