## Supplementary material for "A pro-apoptotic selection strategy enables CRISPR screening in mosquitoes and identifies Lachesin as a chikungunya virus entry factor": Supplementary Table 1.xlsx

### Sheet: Primers
ID	5' Sequence	Sense	Target	Species	VectorBase accession	Use	Reference
em-pLibae774-DO_F	gctgtagatgactatataagagcagaggcaag					Library cloning, PCR dial out
em-pLibae774-DO_R	taacggactagccttattttaacttgctatttctagc					Library cloning, PCR dial out
PCR1_AAEBC01_F	CTTTCCCTACACGACGCTCTTCCGATCTCAGGTAagagcagaggcaagagtagtgaaatg					gRNA sequencing, barcoding PCR1
PCR1_AAEBC02_F	CTTTCCCTACACGACGCTCTTCCGATCTAGATGCagagcagaggcaagagtagtgaaatg					gRNA sequencing, barcoding PCR1
PCR1_AAEBC03_F	CTTTCCCTACACGACGCTCTTCCGATCTTCTACGagagcagaggcaagagtagtgaaatg					gRNA sequencing, barcoding PCR1
PCR1_AAEBC04_F	CTTTCCCTACACGACGCTCTTCCGATCTGTCCATagagcagaggcaagagtagtgaaatg					gRNA sequencing, barcoding PCR1
PCR1_AAEBC05_F	CTTTCCCTACACGACGCTCTTCCGATCTGTTCAGagagcagaggcaagagtagtgaaatg					gRNA sequencing, barcoding PCR1
PCR1_AAEBC06_F	CTTTCCCTACACGACGCTCTTCCGATCTTCCACTagagcagaggcaagagtagtgaaatg					gRNA sequencing, barcoding PCR1
PCR1_AAEBC07_F	CTTTCCCTACACGACGCTCTTCCGATCTAGAGGAagagcagaggcaagagtagtgaaatg					gRNA sequencing, barcoding PCR1
PCR1_AAEBC08_F	CTTTCCCTACACGACGCTCTTCCGATCTCAGTTCagagcagaggcaagagtagtgaaatg					gRNA sequencing, barcoding PCR1
PCR1_AAEBC09_F	CTTTCCCTACACGACGCTCTTCCGATCTCAATTCagagcagaggcaagagtagtgaaatg					gRNA sequencing, barcoding PCR1
PCR1_Univ-Read2_R	GTGACTGGAGTTCAGACGTGTGCTCTTCCGATCTCCGACTCGGTGCCACTTTTTCAA					gRNA sequencing, barcoding PCR1
PCR2_UnivINDEX_F	AATGATACGGCGACCACCGAGATCTAAACGTGTACACTCTTTCCCTACACGACGCTCTTC					gRNA sequencing, index/adapters PCR2
PCR2_UnivINDEX_R	CAAGCAGAAGACGGCATACGAGATTCGCCTTGGTGACTGGAGTTCAGACGTGTGC					gRNA sequencing, index/adapters PCR2
	GAACGACAGCAGCGAAACTT	Fw	RPS17	Ae. albopictus	AALFPA_054411	SYBR qPCR	1
	GTCACGAAACCAGCGATCTT	Rv	RPS17	Ae. albopictus	AALFPA_054411	SYBR qPCR	1
	AAGAAGTGGCCATCATTCCA	Fw	RPS17	Ae. aegypti	AAEL004175	SYBR qPCR	2
	GGTCTCCGGGTCGACTTC	Rv	RPS17	Ae. aegypti	AAEL004175	SYBR qPCR	2
	CGTCGCGAGAACAACGCTA	Fw	Lachesin	Ae. albopictus + Ae. aegypti	AALFPA_064030 + AAEL009295	SYBR qPCR
	GTCCTCCTTCTGGACGGAGTT	Rv	Lachesin	Ae. albopictus + Ae. aegypti	AALFPA_064030 + AAEL009295	SYBR qPCR
	AATCCGCGGATCAGCGTGAC	Fw	Lachesin-Like	Ae. albopictus	AALFPA_041801	SYBR qPCR
	TGTTCGGTGGCACGACAACG	Rv	Lachesin-Like	Ae. albopictus	AALFPA_041801	SYBR qPCR
	AATCCGAGGATCAGCGTGAC	Fw	Lachesin-Like	Ae. aegypti	AAEL004992	SYBR qPCR
	TATTCGGTGGCACGACTACG	Rv	Lachesin-Like	Ae. aegypti	AAEL004992	SYBR qPCR
	TGTTCGCTCCAATACGGTGA	Fw	Fasciclin-1	Ae. albopictus	AALFPA_052152	SYBR qPCR
	ACGGGAATGTTCGCTTTGACT	Rv	Fasciclin-1	Ae. albopictus	AALFPA_052152	SYBR qPCR
	CGACGGCAAGAACGCTAAAG	Fw	Fasciclin-1	Ae. aegypti	AAEL021618	SYBR qPCR
	CCGTTTCGGACGGGGATATT	Rv	Fasciclin-1	Ae. aegypti	AAEL021618	SYBR qPCR
	GTCCACGAGCAAGAGGTCAA	Fw	Ago2	Ae. albopictus	AALFPA_066143	SYBR qPCR
	TGCTGCCGTTGGTCATGTAT	Rv	Ago2	Ae. albopictus	AALFPA_066143	SYBR qPCR
	GGCTGCTCACCCAATGTATCAAGA	Fw	Ago2	Ae. aegypti	AAEL017251	SYBR qPCR	3
	AACCGTTCGTTTTGGCGTTGAT	Rv	Ago2	Ae. aegypti	AAEL017251	SYBR qPCR	3
	GTAATACGACTCACTATAGGGAGTCGAGTCAAGTTGAATGCGTTTGTGGT	Fw	Lachesin	Ae. albopictus	AALFPA_064030	T7 IVT
	GTAATACGACTCACTATAGGGGCGGGCGACGAACCTGAAGTTCGACG	Rv	Lachesin	Ae. albopictus	AALFPA_064030	T7 IVT
	GTAATACGACTCACTATAGGGGGTCGTGCTAAGTTGAACGCGTTTGCGTT	Fw	Lachesin	Ae. aegypti	AAEL009295	T7 IVT
	GTAATACGACTCACTATAGGGGTGGACGACGAACCTGAAGTTCAACGTCGGCA	Rv	Lachesin	Ae. aegypti	AAEL009295	T7 IVT
	GTAATACGACTCACTATAGGGGGGAAACCGATGGAGCGAT	Fw	Lachesin-Like	Ae. albopictus	AALFPA_041801	T7 IVT
	GTAATACGACTCACTATAGGGAACGTTGAGCATACAATGCTG	Rv	Lachesin-Like	Ae. albopictus	AALFPA_041801	T7 IVT
	GTAATACGACTCACTATAGGGGGGAAACCGATGGAGCGAT	Fw	Lachesin-Like	Ae. aegypti	AAEL004992	T7 IVT
	GTAATACGACTCACTATAGGGAACGTTGAGCACACAAAGCTG	Rv	Lachesin-Like	Ae. aegypti	AAEL004992	T7 IVT
	GTAATACGACTCACTATAGGGGGCCCAATAATAACGTCGGA	Fw	Fasciclin-1	Ae. albopictus	AALFPA_052152	T7 IVT
	GTAATACGACTCACTATAGGGGGTATGACCGCCGACC	Rv	Fasciclin-1	Ae. albopictus	AALFPA_052152	T7 IVT
	GTAATACGACTCACTATAGGGGGCCCAACGATAACATCGGA	Fw	Fasciclin-1	Ae. aegypti	AAEL021618	T7 IVT
	GTAATACGACTCACTATAGGGGGTATGACCACCGACTGCTC	Rv	Fasciclin-1	Ae. aegypti	AAEL021618	T7 IVT
	GTAATACGACTCACTATAGGGGCCCTCAACAAGAAGCACC	Fw	Ago2	Ae. albopictus	AALFPA_066143	T7 IVT
	GTAATACGACTCACTATAGGGACGCCCTGTTTTCTGGACAT	Rv	Ago2	Ae. albopictus	AALFPA_066143	T7 IVT
	GTAATACGACTCACTATAGGGGCCCTCAACAAGAAACACC	Fw	Ago2	Ae. aegypti	AEL017251	T7 IVT	A. Kohl Lab
	GTAATACGACTCACTATAGGGGGCGTTGATCTTGAGCCA	Rv	Ago2	Ae. aegypti	AEL017251	T7 IVT	A. Kohl Lab
	GTAATACGACTCACTATAGGGACGACGGCAACTACAAGACC	Fw	GFP			T7 IVT
	GTAATACGACTCACTATAGGGGTTCTGCTGGTAGTGGTCGG	Rv	GFP			T7 IVT
	TAATACGACTCACTATAGGGGTCGCCAGCGGCACCGCGCCTTTC	Fw	LacZ			T7 IVT	4
	TAATACGACTCACTATAGGGCCGGTAGCCAGCGCGGATCATCGG	Rv	LacZ			T7 IVT	4
REFERENCES
1	Dzaki N, Azzam G. Assessment of Aedes albopictus reference genes for quantitative PCR at different stages of development. PLoS One. 2018;13(3):e0194664.
2	Dzaki N, Ramli KN, Azlan A, Ishak IH, Azzam G. Evaluation of reference genes at different developmental stages for quantitative real-time PCR in Aedes aegypti. Sci Rep. 2017;7:43618.
3	McFarlane M, Arias-Goeta C, Martin E, O'Hara Z, Lulla A, Mousson L, et al. Characterization of Aedes aegypti innate-immune pathways that limit Chikungunya virus replication. PLoS Negl Trop Dis. 2014;8(7):e2994.
4	Sim C, Denlinger DL. Transcription profiling and regulation of fat metabolism genes in diapausing adults of the mosquito Culex pipiens. Physiol Genomics. 2009;39(3):202–9.
